# S100A8/A9 predicts triple-negative breast cancer response to PIM kinase and PD-1/PD-L1 inhibition

**DOI:** 10.1101/2023.09.21.558870

**Authors:** Lauren R. Begg, Adrienne M. Orriols, Markella Zannikou, Chen Yeh, Pranathi Vadlamani, Deepak Kanojia, Rosemary Bolin, Sara F. Dunne, Sanjeev Balakrishnan, Roman Camarda, Diane Roth, Nicolette A. Zielinski-Mozny, Christina Yau, Athanassios Vassilopoulos, Tzu-Hsuan Huang, Kwang-Youn A. Kim, Dai Horiuchi

## Abstract

It remains elusive why some triple-negative breast cancer (TNBC) patients respond poorly to existing therapies while others respond well. Our retrospective analysis of historical gene expression datasets reveals that increased expression of immunosuppressive cytokine S100A8/A9 in early-stage tumors is robustly associated with subsequent disease progression in TNBC. Although it has recently gained recognition as a potential anticancer target, S100A8/A9 has not been integrated into clinical study designs evaluating molecularly targeted therapies. Our small molecule screen has identified PIM kinase inhibitors as capable of decreasing S100A8/A9 expression in multiple cell types, including TNBC and immunosuppressive myeloid cells. Furthermore, combining PIM inhibition and immune checkpoint blockade induces significant antitumor responses, especially in otherwise resistant S100A8/A9-high PD-1/PD-L1-positive tumors. Importantly, serum S100A8/A9 levels mirror those of tumor S100A8/A9 in a syngeneic mouse model of TNBC. Thus, our data suggest that S100A8/A9 could be a predictive and pharmacodynamic biomarker in clinical trials evaluating combination therapy targeting PIM and immune checkpoints in TNBC and encourage the development of S100A8/A9-based liquid biopsy tests.
