## Supplementary Data 2 for "S100A8/A9 predicts triple-negative breast cancer response to PIM kinase and PD-1/PD-L1 inhibition"

### Sheet: Upregulated genes
Overlap Results
Collection(s):	CP:REACTOME
# overlaps shown:	9
# genesets in collections:	1615
# genes in comparison (n):	100
# genes in universe (N):	40786
						<0.001
Gene Set Name	# Genes in Gene Set (K)	Description	# Genes in Overlap (k)	k/K	p-value	FDR q-value
REACTOME_CYTOKINE_SIGNALING_IN_IMMUNE_SYSTEM	719	Cytokine Signaling in Immune system	17	0.0236	2.17e-12	2.6e-09
REACTOME_INNATE_IMMUNE_SYSTEM	1117	Innate Immune System	20	0.0179	3.21e-12	2.6e-09
REACTOME_INTERFERON_SIGNALING	203	Interferon Signaling	10	0.0493	8.76e-11	4.71e-08
REACTOME_NEUTROPHIL_DEGRANULATION	479	Neutrophil degranulation	12	0.0251	2.48e-09	1e-06
REACTOME_CELL_CYCLE_MITOTIC	559	Cell Cycle, Mitotic	11	0.0197	1.37e-07	3.7e-05
REACTOME_CELL_CYCLE	691	Cell Cycle	12	0.0174	1.37e-07	3.7e-05
REACTOME_METAL_SEQUESTRATION_BY_ANTIMICROBIAL_PROTEINS	6	Metal sequestration by antimicrobial proteins	3	0.5	2.84e-07	6.56e-05
REACTOME_RHO_GTPASE_EFFECTORS	322	RHO GTPase Effectors	8	0.0248	1.37e-06	0.000277
REACTOME_INTERFERON_GAMMA_SIGNALING	93	Interferon gamma signaling	5	0.0538	3.51e-06	0.00063
Gene/Gene Set Overlap Matrix
Entrez Gene Id	Gene Symbol	Gene Description	REACTOME_CYTOKINE_SIGNALING_IN_IMMUNE_SYSTEM	REACTOME_INNATE_IMMUNE_SYSTEM	REACTOME_INTERFERON_SIGNALING	REACTOME_NEUTROPHIL_DEGRANULATION	REACTOME_CELL_CYCLE_MITOTIC	REACTOME_CELL_CYCLE	REACTOME_METAL_SEQUESTRATION_BY_ANTIMICROBIAL_PROTEINS	REACTOME_RHO_GTPASE_EFFECTORS	REACTOME_INTERFERON_GAMMA_SIGNALING
51191	HERC5	HECT and RLD domain containing E3 ubiquitin protein ligase 5 [Source:HGNC Symbol;Acc:HGNC:24368]	REACTOME_CYTOKINE_SIGNALING_IN_IMMUNE_SYSTEM	REACTOME_INNATE_IMMUNE_SYSTEM	REACTOME_INTERFERON_SIGNALING
3934	LCN2	lipocalin 2 [Source:HGNC Symbol;Acc:HGNC:6526]	REACTOME_CYTOKINE_SIGNALING_IN_IMMUNE_SYSTEM	REACTOME_INNATE_IMMUNE_SYSTEM		REACTOME_NEUTROPHIL_DEGRANULATION			REACTOME_METAL_SEQUESTRATION_BY_ANTIMICROBIAL_PROTEINS
5698	PSMB9	proteasome 20S subunit beta 9 [Source:HGNC Symbol;Acc:HGNC:9546]	REACTOME_CYTOKINE_SIGNALING_IN_IMMUNE_SYSTEM	REACTOME_INNATE_IMMUNE_SYSTEM			REACTOME_CELL_CYCLE_MITOTIC	REACTOME_CELL_CYCLE
3929	LBP	lipopolysaccharide binding protein [Source:HGNC Symbol;Acc:HGNC:6517]	REACTOME_CYTOKINE_SIGNALING_IN_IMMUNE_SYSTEM	REACTOME_INNATE_IMMUNE_SYSTEM
7412	VCAM1	vascular cell adhesion molecule 1 [Source:HGNC Symbol;Acc:HGNC:12663]	REACTOME_CYTOKINE_SIGNALING_IN_IMMUNE_SYSTEM		REACTOME_INTERFERON_SIGNALING						REACTOME_INTERFERON_GAMMA_SIGNALING
4939	OAS2	2'-5'-oligoadenylate synthetase 2 [Source:HGNC Symbol;Acc:HGNC:8087]	REACTOME_CYTOKINE_SIGNALING_IN_IMMUNE_SYSTEM		REACTOME_INTERFERON_SIGNALING						REACTOME_INTERFERON_GAMMA_SIGNALING
10437	IFI30	IFI30 lysosomal thiol reductase [Source:HGNC Symbol;Acc:HGNC:5398]	REACTOME_CYTOKINE_SIGNALING_IN_IMMUNE_SYSTEM		REACTOME_INTERFERON_SIGNALING						REACTOME_INTERFERON_GAMMA_SIGNALING
23650	TRIM29	tripartite motif containing 29 [Source:HGNC Symbol;Acc:HGNC:17274]	REACTOME_CYTOKINE_SIGNALING_IN_IMMUNE_SYSTEM		REACTOME_INTERFERON_SIGNALING						REACTOME_INTERFERON_GAMMA_SIGNALING
2633	GBP1	guanylate binding protein 1 [Source:HGNC Symbol;Acc:HGNC:4182]	REACTOME_CYTOKINE_SIGNALING_IN_IMMUNE_SYSTEM		REACTOME_INTERFERON_SIGNALING						REACTOME_INTERFERON_GAMMA_SIGNALING
4600	MX2	MX dynamin like GTPase 2 [Source:HGNC Symbol;Acc:HGNC:7533]	REACTOME_CYTOKINE_SIGNALING_IN_IMMUNE_SYSTEM		REACTOME_INTERFERON_SIGNALING
3437	IFIT3	interferon induced protein with tetratricopeptide repeats 3 [Source:HGNC Symbol;Acc:HGNC:5411]	REACTOME_CYTOKINE_SIGNALING_IN_IMMUNE_SYSTEM		REACTOME_INTERFERON_SIGNALING
91543	RSAD2	radical S-adenosyl methionine domain containing 2 [Source:HGNC Symbol;Acc:HGNC:30908]	REACTOME_CYTOKINE_SIGNALING_IN_IMMUNE_SYSTEM		REACTOME_INTERFERON_SIGNALING
3836	KPNA1	karyopherin subunit alpha 1 [Source:HGNC Symbol;Acc:HGNC:6394]	REACTOME_CYTOKINE_SIGNALING_IN_IMMUNE_SYSTEM		REACTOME_INTERFERON_SIGNALING
332	BIRC5	baculoviral IAP repeat containing 5 [Source:HGNC Symbol;Acc:HGNC:593]	REACTOME_CYTOKINE_SIGNALING_IN_IMMUNE_SYSTEM				REACTOME_CELL_CYCLE_MITOTIC	REACTOME_CELL_CYCLE		REACTOME_RHO_GTPASE_EFFECTORS
6648	SOD2	superoxide dismutase 2 [Source:HGNC Symbol;Acc:HGNC:11180]	REACTOME_CYTOKINE_SIGNALING_IN_IMMUNE_SYSTEM
1230	CCR1	C-C motif chemokine receptor 1 [Source:HGNC Symbol;Acc:HGNC:1602]	REACTOME_CYTOKINE_SIGNALING_IN_IMMUNE_SYSTEM
3627	CXCL10	C-X-C motif chemokine ligand 10 [Source:HGNC Symbol;Acc:HGNC:10637]	REACTOME_CYTOKINE_SIGNALING_IN_IMMUNE_SYSTEM
6279	S100A8	S100 calcium binding protein A8 [Source:HGNC Symbol;Acc:HGNC:10498]		REACTOME_INNATE_IMMUNE_SYSTEM		REACTOME_NEUTROPHIL_DEGRANULATION			REACTOME_METAL_SEQUESTRATION_BY_ANTIMICROBIAL_PROTEINS	REACTOME_RHO_GTPASE_EFFECTORS
6280	S100A9	S100 calcium binding protein A9 [Source:HGNC Symbol;Acc:HGNC:10499]		REACTOME_INNATE_IMMUNE_SYSTEM		REACTOME_NEUTROPHIL_DEGRANULATION			REACTOME_METAL_SEQUESTRATION_BY_ANTIMICROBIAL_PROTEINS	REACTOME_RHO_GTPASE_EFFECTORS
54509	RHOF	ras homolog family member F, filopodia associated [Source:HGNC Symbol;Acc:HGNC:15703]		REACTOME_INNATE_IMMUNE_SYSTEM		REACTOME_NEUTROPHIL_DEGRANULATION
1075	CTSC	cathepsin C [Source:HGNC Symbol;Acc:HGNC:2528]		REACTOME_INNATE_IMMUNE_SYSTEM		REACTOME_NEUTROPHIL_DEGRANULATION
140885	SIRPA	signal regulatory protein alpha [Source:HGNC Symbol;Acc:HGNC:9662]		REACTOME_INNATE_IMMUNE_SYSTEM		REACTOME_NEUTROPHIL_DEGRANULATION
8566	PDXK	pyridoxal kinase [Source:HGNC Symbol;Acc:HGNC:8819]		REACTOME_INNATE_IMMUNE_SYSTEM		REACTOME_NEUTROPHIL_DEGRANULATION
2588	GALNS	galactosamine (N-acetyl)-6-sulfatase [Source:HGNC Symbol;Acc:HGNC:4122]		REACTOME_INNATE_IMMUNE_SYSTEM		REACTOME_NEUTROPHIL_DEGRANULATION
11240	PADI2	peptidyl arginine deiminase 2 [Source:HGNC Symbol;Acc:HGNC:18341]		REACTOME_INNATE_IMMUNE_SYSTEM		REACTOME_NEUTROPHIL_DEGRANULATION
1476	CSTB	cystatin B [Source:HGNC Symbol;Acc:HGNC:2482]		REACTOME_INNATE_IMMUNE_SYSTEM		REACTOME_NEUTROPHIL_DEGRANULATION
56888	KCMF1	potassium channel modulatory factor 1 [Source:HGNC Symbol;Acc:HGNC:20589]		REACTOME_INNATE_IMMUNE_SYSTEM		REACTOME_NEUTROPHIL_DEGRANULATION
6590	SLPI	secretory leukocyte peptidase inhibitor [Source:HGNC Symbol;Acc:HGNC:11092]		REACTOME_INNATE_IMMUNE_SYSTEM		REACTOME_NEUTROPHIL_DEGRANULATION
10096	ACTR3	actin related protein 3 [Source:HGNC Symbol;Acc:HGNC:170]		REACTOME_INNATE_IMMUNE_SYSTEM						REACTOME_RHO_GTPASE_EFFECTORS
83737	ITCH	itchy E3 ubiquitin protein ligase [Source:HGNC Symbol;Acc:HGNC:13890]		REACTOME_INNATE_IMMUNE_SYSTEM
5534	PPP3R1	protein phosphatase 3 regulatory subunit B, alpha [Source:HGNC Symbol;Acc:HGNC:9317]		REACTOME_INNATE_IMMUNE_SYSTEM
4651	MYO10	myosin X [Source:HGNC Symbol;Acc:HGNC:7593]		REACTOME_INNATE_IMMUNE_SYSTEM
9447	AIM2	absent in melanoma 2 [Source:HGNC Symbol;Acc:HGNC:357]		REACTOME_INNATE_IMMUNE_SYSTEM
8366	H4C2	H4 clustered histone 2 [Source:HGNC Symbol;Acc:HGNC:4789]					REACTOME_CELL_CYCLE_MITOTIC	REACTOME_CELL_CYCLE		REACTOME_RHO_GTPASE_EFFECTORS
1058	CENPA	centromere protein A [Source:HGNC Symbol;Acc:HGNC:1851]					REACTOME_CELL_CYCLE_MITOTIC	REACTOME_CELL_CYCLE		REACTOME_RHO_GTPASE_EFFECTORS
5578	PRKCA	protein kinase C alpha [Source:HGNC Symbol;Acc:HGNC:9393]					REACTOME_CELL_CYCLE_MITOTIC	REACTOME_CELL_CYCLE		REACTOME_RHO_GTPASE_EFFECTORS
898	CCNE1	cyclin E1 [Source:HGNC Symbol;Acc:HGNC:1589]					REACTOME_CELL_CYCLE_MITOTIC	REACTOME_CELL_CYCLE
51512	GTSE1	G2 and S-phase expressed 1 [Source:HGNC Symbol;Acc:HGNC:13698]					REACTOME_CELL_CYCLE_MITOTIC	REACTOME_CELL_CYCLE
27436	EML4	EMAP like 4 [Source:HGNC Symbol;Acc:HGNC:1316]					REACTOME_CELL_CYCLE_MITOTIC	REACTOME_CELL_CYCLE
1871	E2F3	E2F transcription factor 3 [Source:HGNC Symbol;Acc:HGNC:3115]					REACTOME_CELL_CYCLE_MITOTIC	REACTOME_CELL_CYCLE
9232	PTTG1	PTTG1 regulator of sister chromatid separation, securin [Source:HGNC Symbol;Acc:HGNC:9690]					REACTOME_CELL_CYCLE_MITOTIC	REACTOME_CELL_CYCLE
994	CDC25B	cell division cycle 25B [Source:HGNC Symbol;Acc:HGNC:1726]					REACTOME_CELL_CYCLE_MITOTIC	REACTOME_CELL_CYCLE
641	BLM	BLM RecQ like helicase [Source:HGNC Symbol;Acc:HGNC:1058]						REACTOME_CELL_CYCLE
11113	CIT	citron rho-interacting serine/threonine kinase [Source:HGNC Symbol;Acc:HGNC:1985]								REACTOME_RHO_GTPASE_EFFECTORS
1051	CEBPB	CCAAT enhancer binding protein beta [Source:HGNC Symbol;Acc:HGNC:1834]
597	BCL2A1	BCL2 related protein A1 [Source:HGNC Symbol;Acc:HGNC:991]
53335	BCL11A	BAF chromatin remodeling complex subunit BCL11A [Source:HGNC Symbol;Acc:HGNC:13221]
3002	GZMB	granzyme B [Source:HGNC Symbol;Acc:HGNC:4709]
2173	FABP7	fatty acid binding protein 7 [Source:HGNC Symbol;Acc:HGNC:3562]
865	CBFB	core-binding factor subunit beta [Source:HGNC Symbol;Acc:HGNC:1539]
7913	DEK	DEK proto-oncogene [Source:HGNC Symbol;Acc:HGNC:2768]
7039	TGFA	transforming growth factor alpha [Source:HGNC Symbol;Acc:HGNC:11765]
56829	ZC3HAV1	zinc finger CCCH-type containing, antiviral 1 [Source:HGNC Symbol;Acc:HGNC:23721]
23019	CNOT1	CCR4-NOT transcription complex subunit 1 [Source:HGNC Symbol;Acc:HGNC:7877]
468	ATF4	activating transcription factor 4 [Source:HGNC Symbol;Acc:HGNC:786]
1663	DDX11	DEAD/H-box helicase 11 [Source:HGNC Symbol;Acc:HGNC:2736]
483	ATP1B3	ATPase Na+/K+ transporting subunit beta 3 [Source:HGNC Symbol;Acc:HGNC:806]
9057	SLC7A6	solute carrier family 7 member 6 [Source:HGNC Symbol;Acc:HGNC:11064]
11202	KLK8	kallikrein related peptidase 8 [Source:HGNC Symbol;Acc:HGNC:6369]
133	ADM	adrenomedullin [Source:HGNC Symbol;Acc:HGNC:259]
6732	SRPK1	SRSF protein kinase 1 [Source:HGNC Symbol;Acc:HGNC:11305]
341	APOC1	apolipoprotein C1 [Source:HGNC Symbol;Acc:HGNC:607]
7804	LRP8	LDL receptor related protein 8 [Source:HGNC Symbol;Acc:HGNC:6700]
10938	EHD1	EH domain containing 1 [Source:HGNC Symbol;Acc:HGNC:3242]
9958	USP15	ubiquitin specific peptidase 15 [Source:HGNC Symbol;Acc:HGNC:12613]
3416	IDE	insulin degrading enzyme [Source:HGNC Symbol;Acc:HGNC:5381]
29929	ALG6	ALG6 alpha-1,3-glucosyltransferase [Source:HGNC Symbol;Acc:HGNC:23157]
262	AMD 1.00	adenosylmethionine decarboxylase 1 [Source:HGNC Symbol;Acc:HGNC:457]
4321	MMP12	matrix metallopeptidase 12 [Source:HGNC Symbol;Acc:HGNC:7158]
8942	KYNU	kynureninase [Source:HGNC Symbol;Acc:HGNC:6469]
8291	DYSF	dysferlin [Source:HGNC Symbol;Acc:HGNC:3097]
54881	TEX10	testis expressed 10 [Source:HGNC Symbol;Acc:HGNC:25988]
3783	KCNN4	potassium calcium-activated channel subfamily N member 4 [Source:HGNC Symbol;Acc:HGNC:6293]
4200	ME2	malic enzyme 2 [Source:HGNC Symbol;Acc:HGNC:6984]
7378	UPP1	uridine phosphorylase 1 [Source:HGNC Symbol;Acc:HGNC:12576]
7941	PLA2G7	phospholipase A2 group VII [Source:HGNC Symbol;Acc:HGNC:9040]
10625	IVNS1ABP	influenza virus NS1A binding protein [Source:HGNC Symbol;Acc:HGNC:16951]
10950	BTG3	BTG anti-proliferation factor 3 [Source:HGNC Symbol;Acc:HGNC:1132]
2000	ELF4	E74 like ETS transcription factor 4 [Source:HGNC Symbol;Acc:HGNC:3319]
22797	TFEC	transcription factor EC [Source:HGNC Symbol;Acc:HGNC:11754]
2296	FOXC1	forkhead box C1 [Source:HGNC Symbol;Acc:HGNC:3800]
23214	XPO6	exportin 6 [Source:HGNC Symbol;Acc:HGNC:19733]
23603	CORO1C	coronin 1C [Source:HGNC Symbol;Acc:HGNC:2254]
26207	PITPNC1	phosphatidylinositol transfer protein cytoplasmic 1 [Source:HGNC Symbol;Acc:HGNC:21045]
27074	LAMP3	lysosomal associated membrane protein 3 [Source:HGNC Symbol;Acc:HGNC:14582]
27299	ADAMDEC1	ADAM like decysin 1 [Source:HGNC Symbol;Acc:HGNC:16299]
3052	HCCS	holocytochrome c synthase [Source:HGNC Symbol;Acc:HGNC:4837]
3898	LAD1	ladinin 1 [Source:HGNC Symbol;Acc:HGNC:6472]
51192	CKLF	chemokine like factor [Source:HGNC Symbol;Acc:HGNC:13253]
51200	CPA4	carboxypeptidase A4 [Source:HGNC Symbol;Acc:HGNC:15740]
51442	VGLL1	vestigial like family member 1 [Source:HGNC Symbol;Acc:HGNC:20985]
55635	DEPDC1	DEP domain containing 1 [Source:HGNC Symbol;Acc:HGNC:22949]
5653	KLK6	kallikrein related peptidase 6 [Source:HGNC Symbol;Acc:HGNC:6367]
56833	SLAMF8	SLAM family member 8 [Source:HGNC Symbol;Acc:HGNC:21391]
57707	MEAK7	MTOR associated protein, eak-7 homolog [Source:HGNC Symbol;Acc:HGNC:29325]
5918	RARRES1	retinoic acid receptor responder 1 [Source:HGNC Symbol;Acc:HGNC:9867]
6664	SOX11	SRY-box transcription factor 11 [Source:HGNC Symbol;Acc:HGNC:11191]
6769	STAC	SH3 and cysteine rich domain [Source:HGNC Symbol;Acc:HGNC:11353]
9168	TMSB10	thymosin beta 10 [Source:HGNC Symbol;Acc:HGNC:11879]
9683	N4BP1	NEDD4 binding protein 1 [Source:HGNC Symbol;Acc:HGNC:29850]

### Sheet: Downregulated genes
Overlap Results
Collection(s):	CP:REACTOME
# overlaps shown:	6
# genesets in collections:	1615
# genes in comparison (n):	110
# genes in universe (N):	40786
Gene Set Name	# Genes in Gene Set (K)	Description	# Genes in Overlap (k)	k/K	p-value	FDR q-value <0.001
REACTOME_CILIUM_ASSEMBLY	202	Cilium Assembly	8	0.0396	8.38e-08	9e-05
REACTOME_ORGANELLE_BIOGENESIS_AND_MAINTENANCE	296	Organelle biogenesis and maintenance	9	0.0304	1.21e-07	9e-05
REACTOME_ESTROGEN_DEPENDENT_GENE_EXPRESSION	148	Estrogen-dependent gene expression	7	0.0473	1.67e-07	9e-05
REACTOME_CARGO_TRAFFICKING_TO_THE_PERICILIARY_MEMBRANE	51	Cargo trafficking to the periciliary membrane	5	0.098	2.77e-07	0.000112
REACTOME_BBSOME_MEDIATED_CARGO_TARGETING_TO_CILIUM	23	BBSome-mediated cargo-targeting to cilium	4	0.1739	4.26e-07	0.000138
REACTOME_ESR_MEDIATED_SIGNALING	219	ESR-mediated signaling	7	0.032	2.33e-06	0.000627
Gene/Gene Set Overlap Matrix
Entrez Gene Id	Gene Symbol	Gene Description	REACTOME_CILIUM_ASSEMBLY	REACTOME_ORGANELLE_BIOGENESIS_AND_MAINTENANCE	REACTOME_ESTROGEN_DEPENDENT_GENE_EXPRESSION	REACTOME_CARGO_TRAFFICKING_TO_THE_PERICILIARY_MEMBRANE	REACTOME_BBSOME_MEDIATED_CARGO_TARGETING_TO_CILIUM	REACTOME_ESR_MEDIATED_SIGNALING
54585	LZTFL1	leucine zipper transcription factor like 1 [Source:HGNC Symbol;Acc:HGNC:6741]	REACTOME_CILIUM_ASSEMBLY	REACTOME_ORGANELLE_BIOGENESIS_AND_MAINTENANCE		REACTOME_CARGO_TRAFFICKING_TO_THE_PERICILIARY_MEMBRANE	REACTOME_BBSOME_MEDIATED_CARGO_TARGETING_TO_CILIUM
582	BBS1	Bardet-Biedl syndrome 1 [Source:HGNC Symbol;Acc:HGNC:966]	REACTOME_CILIUM_ASSEMBLY	REACTOME_ORGANELLE_BIOGENESIS_AND_MAINTENANCE		REACTOME_CARGO_TRAFFICKING_TO_THE_PERICILIARY_MEMBRANE	REACTOME_BBSOME_MEDIATED_CARGO_TARGETING_TO_CILIUM
585	BBS4	Bardet-Biedl syndrome 4 [Source:HGNC Symbol;Acc:HGNC:969]	REACTOME_CILIUM_ASSEMBLY	REACTOME_ORGANELLE_BIOGENESIS_AND_MAINTENANCE		REACTOME_CARGO_TRAFFICKING_TO_THE_PERICILIARY_MEMBRANE	REACTOME_BBSOME_MEDIATED_CARGO_TARGETING_TO_CILIUM
8195	MKKS	MKKS centrosomal shuttling protein [Source:HGNC Symbol;Acc:HGNC:7108]	REACTOME_CILIUM_ASSEMBLY	REACTOME_ORGANELLE_BIOGENESIS_AND_MAINTENANCE		REACTOME_CARGO_TRAFFICKING_TO_THE_PERICILIARY_MEMBRANE	REACTOME_BBSOME_MEDIATED_CARGO_TARGETING_TO_CILIUM
84747	UNC119B	unc-119 lipid binding chaperone B [Source:HGNC Symbol;Acc:HGNC:16488]	REACTOME_CILIUM_ASSEMBLY	REACTOME_ORGANELLE_BIOGENESIS_AND_MAINTENANCE		REACTOME_CARGO_TRAFFICKING_TO_THE_PERICILIARY_MEMBRANE
9742	IFT140	intraflagellar transport 140 [Source:HGNC Symbol;Acc:HGNC:29077]	REACTOME_CILIUM_ASSEMBLY	REACTOME_ORGANELLE_BIOGENESIS_AND_MAINTENANCE
10142	AKAP9	A-kinase anchoring protein 9 [Source:HGNC Symbol;Acc:HGNC:379]	REACTOME_CILIUM_ASSEMBLY	REACTOME_ORGANELLE_BIOGENESIS_AND_MAINTENANCE
79600	TCTN1	tectonic family member 1 [Source:HGNC Symbol;Acc:HGNC:26113]	REACTOME_CILIUM_ASSEMBLY	REACTOME_ORGANELLE_BIOGENESIS_AND_MAINTENANCE
517	ATP5MC2	ATP synthase membrane subunit c locus 2 [Source:HGNC Symbol;Acc:HGNC:842]		REACTOME_ORGANELLE_BIOGENESIS_AND_MAINTENANCE
2099	ESR1	estrogen receptor 1 [Source:HGNC Symbol;Acc:HGNC:3467]			REACTOME_ESTROGEN_DEPENDENT_GENE_EXPRESSION			REACTOME_ESR_MEDIATED_SIGNALING
5241	PGR	progesterone receptor [Source:HGNC Symbol;Acc:HGNC:8910]			REACTOME_ESTROGEN_DEPENDENT_GENE_EXPRESSION			REACTOME_ESR_MEDIATED_SIGNALING
861	RUNX1	RUNX family transcription factor 1 [Source:HGNC Symbol;Acc:HGNC:10471]			REACTOME_ESTROGEN_DEPENDENT_GENE_EXPRESSION			REACTOME_ESR_MEDIATED_SIGNALING
2625	GATA3	GATA binding protein 3 [Source:HGNC Symbol;Acc:HGNC:4172]			REACTOME_ESTROGEN_DEPENDENT_GENE_EXPRESSION			REACTOME_ESR_MEDIATED_SIGNALING
4602	MYB	MYB proto-oncogene, transcription factor [Source:HGNC Symbol;Acc:HGNC:7545]			REACTOME_ESTROGEN_DEPENDENT_GENE_EXPRESSION			REACTOME_ESR_MEDIATED_SIGNALING
23030	KDM4B	lysine demethylase 4B [Source:HGNC Symbol;Acc:HGNC:29136]			REACTOME_ESTROGEN_DEPENDENT_GENE_EXPRESSION			REACTOME_ESR_MEDIATED_SIGNALING
3169	FOXA1	forkhead box A1 [Source:HGNC Symbol;Acc:HGNC:5021]			REACTOME_ESTROGEN_DEPENDENT_GENE_EXPRESSION			REACTOME_ESR_MEDIATED_SIGNALING
367	AR	androgen receptor [Source:HGNC Symbol;Acc:HGNC:644]
3913	LAMB2	laminin subunit beta 2 [Source:HGNC Symbol;Acc:HGNC:6487]
26018	LRIG1	leucine rich repeats and immunoglobulin like domains 1 [Source:HGNC Symbol;Acc:HGNC:17360]
3249	HPN	hepsin [Source:HGNC Symbol;Acc:HGNC:5155]
10451	VAV3	vav guanine nucleotide exchange factor 3 [Source:HGNC Symbol;Acc:HGNC:12659]
3667	IRS1	insulin receptor substrate 1 [Source:HGNC Symbol;Acc:HGNC:6125]
3708	ITPR1	inositol 1,4,5-trisphosphate receptor type 1 [Source:HGNC Symbol;Acc:HGNC:6180]
6478	SIAH2	siah E3 ubiquitin protein ligase 2 [Source:HGNC Symbol;Acc:HGNC:10858]
8678	BECN1	beclin 1 [Source:HGNC Symbol;Acc:HGNC:1034]
1471	CST3	cystatin C [Source:HGNC Symbol;Acc:HGNC:2475]
3487	IGFBP4	insulin like growth factor binding protein 4 [Source:HGNC Symbol;Acc:HGNC:5473]
5283	PIGH	phosphatidylinositol glycan anchor biosynthesis class H [Source:HGNC Symbol;Acc:HGNC:8964]
51604	PIGT	phosphatidylinositol glycan anchor biosynthesis class T [Source:HGNC Symbol;Acc:HGNC:14938]
11070	TMEM115	transmembrane protein 115 [Source:HGNC Symbol;Acc:HGNC:30055]
25809	TTLL1	tubulin tyrosine ligase like 1 [Source:HGNC Symbol;Acc:HGNC:1312]
3295	HSD17B4	hydroxysteroid 17-beta dehydrogenase 4 [Source:HGNC Symbol;Acc:HGNC:5213]
10455	ECI2	enoyl-CoA delta isomerase 2 [Source:HGNC Symbol;Acc:HGNC:14601]
3306	HSPA2	heat shock protein family A (Hsp70) member 2 [Source:HGNC Symbol;Acc:HGNC:5235]
60481	ELOVL5	ELOVL fatty acid elongase 5 [Source:HGNC Symbol;Acc:HGNC:21308]
5825	ABCD3	ATP binding cassette subfamily D member 3 [Source:HGNC Symbol;Acc:HGNC:67]
819	CAMLG	calcium modulating ligand [Source:HGNC Symbol;Acc:HGNC:1471]
3615	IMPDH2	inosine monophosphate dehydrogenase 2 [Source:HGNC Symbol;Acc:HGNC:6053]
4832	NME3	NME/NM23 nucleoside diphosphate kinase 3 [Source:HGNC Symbol;Acc:HGNC:7851]
51292	GMPR2	guanosine monophosphate reductase 2 [Source:HGNC Symbol;Acc:HGNC:4377]
23171	GPD1L	glycerol-3-phosphate dehydrogenase 1 like [Source:HGNC Symbol;Acc:HGNC:28956]
23761	PISD	phosphatidylserine decarboxylase [Source:HGNC Symbol;Acc:HGNC:8999]
9915	ARNT2	aryl hydrocarbon receptor nuclear translocator 2 [Source:HGNC Symbol;Acc:HGNC:16876]
8228	PNPLA4	patatin like phospholipase domain containing 4 [Source:HGNC Symbol;Acc:HGNC:24887]
10160	FARP1	FERM, ARH/RhoGEF and pleckstrin domain protein 1 [Source:HGNC Symbol;Acc:HGNC:3591]
55733	HHAT	hedgehog acyltransferase [Source:HGNC Symbol;Acc:HGNC:18270]
57758	SCUBE2	signal peptide, CUB domain and EGF like domain containing 2 [Source:HGNC Symbol;Acc:HGNC:30425]
22885	ABLIM3	actin binding LIM protein family member 3 [Source:HGNC Symbol;Acc:HGNC:29132]
10769	PLK2	polo like kinase 2 [Source:HGNC Symbol;Acc:HGNC:19699]
55900	ZNF302	zinc finger protein 302 [Source:HGNC Symbol;Acc:HGNC:13848]
7586	ZKSCAN1	zinc finger with KRAB and SCAN domains 1 [Source:HGNC Symbol;Acc:HGNC:13101]
776	CACNA1D	calcium voltage-gated channel subunit alpha1 D [Source:HGNC Symbol;Acc:HGNC:1391]
29922	NME7	NME/NM23 family member 7 [Source:HGNC Symbol;Acc:HGNC:20461]
51466	EVL	Enah/Vasp-like [Source:HGNC Symbol;Acc:HGNC:20234]
25800	SLC39A6	solute carrier family 39 member 6 [Source:HGNC Symbol;Acc:HGNC:18607]
12	SERPINA3	serpin family A member 3 [Source:HGNC Symbol;Acc:HGNC:16]
4705	NDUFA10	NADH:ubiquinone oxidoreductase subunit A10 [Source:HGNC Symbol;Acc:HGNC:7684]
23677	SH3BP4	SH3 domain binding protein 4 [Source:HGNC Symbol;Acc:HGNC:10826]
7494	XBP1	X-box binding protein 1 [Source:HGNC Symbol;Acc:HGNC:12801]
9	NAT1	N-acetyltransferase 1 [Source:HGNC Symbol;Acc:HGNC:7645]
3572	IL6ST	interleukin 6 cytokine family signal transducer [Source:HGNC Symbol;Acc:HGNC:6021]
2317	FLNB	filamin B [Source:HGNC Symbol;Acc:HGNC:3755]
563	AZGP1	alpha-2-glycoprotein 1, zinc-binding [Source:HGNC Symbol;Acc:HGNC:910]
4137	MAPT	microtubule associated protein tau [Source:HGNC Symbol;Acc:HGNC:6893]
18	ABAT	4-aminobutyrate aminotransferase [Source:HGNC Symbol;Acc:HGNC:23]
2203	FBP1	fructose-bisphosphatase 1 [Source:HGNC Symbol;Acc:HGNC:3606]
23324	MAN2B2	mannosidase alpha class 2B member 2 [Source:HGNC Symbol;Acc:HGNC:29623]
4054	LTBP3	latent transforming growth factor beta binding protein 3 [Source:HGNC Symbol;Acc:HGNC:6716]
7507	XPA	XPA, DNA damage recognition and repair factor [Source:HGNC Symbol;Acc:HGNC:12814]
53407	STX18	syntaxin 18 [Source:HGNC Symbol;Acc:HGNC:15942]
9135	RABEP1	rabaptin, RAB GTPase binding effector protein 1 [Source:HGNC Symbol;Acc:HGNC:17677]
9724	UTP14C	UTP14C small subunit processome component [Source:HGNC Symbol;Acc:HGNC:20321]
36	ACADSB	acyl-CoA dehydrogenase short/branched chain [Source:HGNC Symbol;Acc:HGNC:91]
23107	MRPS27	mitochondrial ribosomal protein S27 [Source:HGNC Symbol;Acc:HGNC:14512]
5204	PFDN5	prefoldin subunit 5 [Source:HGNC Symbol;Acc:HGNC:8869]
771	CA12	carbonic anhydrase 12 [Source:HGNC Symbol;Acc:HGNC:1371]
10217	CTDSPL	CTD small phosphatase like [Source:HGNC Symbol;Acc:HGNC:16890]
10512	SEMA3C	semaphorin 3C [Source:HGNC Symbol;Acc:HGNC:10725]
1153	CIRBP	cold inducible RNA binding protein [Source:HGNC Symbol;Acc:HGNC:1982]
23158	TBC1D9	TBC1 domain family member 9 [Source:HGNC Symbol;Acc:HGNC:21710]
23341	DNAJC16	DnaJ heat shock protein family (Hsp40) member C16 [Source:HGNC Symbol;Acc:HGNC:29157]
23588	KLHDC2	kelch domain containing 2 [Source:HGNC Symbol;Acc:HGNC:20231]
23639	DNAAF11	dynein axonemal assembly factor 11 [Source:HGNC Symbol;Acc:HGNC:16725]
25875	LETMD1	LETM1 domain containing 1 [Source:HGNC Symbol;Acc:HGNC:24241]
4814	NINJ1	ninjurin 1 [Source:HGNC Symbol;Acc:HGNC:7824]
51117	COQ4	coenzyme Q4 [Source:HGNC Symbol;Acc:HGNC:19693]
51760	SYT17	synaptotagmin 17 [Source:HGNC Symbol;Acc:HGNC:24119]
54502	RBM47	RNA binding motif protein 47 [Source:HGNC Symbol;Acc:HGNC:30358]
54681	P4HTM	prolyl 4-hydroxylase, transmembrane [Source:HGNC Symbol;Acc:HGNC:28858]
55204	GOLPH3L	golgi phosphoprotein 3 like [Source:HGNC Symbol;Acc:HGNC:24882]
55686	MREG	melanoregulin [Source:HGNC Symbol;Acc:HGNC:25478]
55830	GLT8D1	glycosyltransferase 8 domain containing 1 [Source:HGNC Symbol;Acc:HGNC:24870]
56521	DNAJC12	DnaJ heat shock protein family (Hsp40) member C12 [Source:HGNC Symbol;Acc:HGNC:28908]
56904	SH3GLB2	SH3 domain containing GRB2 like, endophilin B2 [Source:HGNC Symbol;Acc:HGNC:10834]
57496	MRTFB	myocardin related transcription factor B [Source:HGNC Symbol;Acc:HGNC:29819]
57535	ELAPOR1	endosome-lysosome associated apoptosis and autophagy regulator 1 [Source:HGNC Symbol;Acc:HGNC:29618]
576	ADGRB2	adhesion G protein-coupled receptor B2 [Source:HGNC Symbol;Acc:HGNC:944]
57763	ANKRA2	ankyrin repeat family A member 2 [Source:HGNC Symbol;Acc:HGNC:13208]
64084	CLSTN2	calsyntenin 2 [Source:HGNC Symbol;Acc:HGNC:17448]
6926	TBX3	T-box transcription factor 3 [Source:HGNC Symbol;Acc:HGNC:11602]
7162	TPBG	trophoblast glycoprotein [Source:HGNC Symbol;Acc:HGNC:12004]
7802	DNALI1	dynein axonemal light intermediate chain 1 [Source:HGNC Symbol;Acc:HGNC:14353]
79083	MLPH	melanophilin [Source:HGNC Symbol;Acc:HGNC:29643]
79443	FYCO1	FYVE and coiled-coil domain autophagy adaptor 1 [Source:HGNC Symbol;Acc:HGNC:14673]
79624	ARMT1	acidic residue methyltransferase 1 [Source:HGNC Symbol;Acc:HGNC:17872]
8382	NME5	NME/NM23 family member 5 [Source:HGNC Symbol;Acc:HGNC:7853]
90355	MACIR	macrophage immunometabolism regulator [Source:HGNC Symbol;Acc:HGNC:25052]
9338	TCEAL1	transcription elongation factor A like 1 [Source:HGNC Symbol;Acc:HGNC:11616]
9658	ZNF516	zinc finger protein 516 [Source:HGNC Symbol;Acc:HGNC:28990]
987	LRBA	LPS responsive beige-like anchor protein [Source:HGNC Symbol;Acc:HGNC:1742]
