## Supplementary Data 3 for "S100A8/A9 predicts triple-negative breast cancer response to PIM kinase and PD-1/PD-L1 inhibition"

### Sheet: ENCODE 2015
Term	P-value	Adjusted P-value	Genes		Term	P-value	Adjusted P-value	Genes
CEBPB MCF-7 hg19	0.0586498	0.121052	S100A8		CBX3 HCT116 hg19	0.0104499	0.14	S100A9
SPI1 HL-60 hg19	0.0622498	0.121052	S100A8		EP300 T47D hg19	0.0577498	0.14	S100A9
ZNF217 MCF-7 hg19	0.0780998	0.121052	S100A8		CEBPB MCF-7 hg19	0.0586498	0.14	S100A9
EP300 HeLa-S3 hg19	0.0884998	0.121052	S100A8		SPI1 HL-60 hg19	0.0622498	0.14	S100A9
STAT3 HeLa-S3 hg19	0.0986997	0.121052	S100A8		EP300 HeLa-S3 hg19	0.0884998	0.14	S100A9
TFAP2A HeLa-S3 hg19	0.0997497	0.121052	S100A8		RAD21 HCT116 hg19	0.0986497	0.14	S100A9
MAX NB4 hg19	0.0999997	0.121052	S100A8		STAT3 HeLa-S3 hg19	0.0986997	0.14	S100A9
MYC NB4 hg19	0.0999997	0.121052	S100A8		TFAP2A HeLa-S3 hg19	0.0997497	0.14	S100A9
TFAP2C HeLa-S3 hg19	0.0999997	0.121052	S100A8		RAD21 HeLa-S3 hg19	0.0999997	0.14	S100A9
RAD21 HeLa-S3 hg19	0.0999997	0.121052	S100A8		KDM5A H1-hESC hg19	0.0999997	0.14	S100A9
EZH2 keratinocyte hg19	0.0999997	0.121052	S100A8		RCOR1 HeLa-S3 hg19	0.0999997	0.14	S100A9
CEBPB HeLa-S3 hg19	0.0999997	0.121052	S100A8		E2F1 HeLa-S3 hg19	0.0999997	0.14	S100A9
CHD2 HeLa-S3 hg19	0.0999997	0.121052	S100A8		ZNF143 HeLa-S3 hg19	0.0999997	0.14	S100A9
POLR2A bone marrow mm9	0.0999997	0.121052	S100A8		RFX5 HeLa-S3 hg19	0.0999997	0.14	S100A9
SMC3 HeLa-S3 hg19	0.0999997	0.121052	S100A8		SMARCC1 HeLa-S3 hg19	0.0999997	0.14	S100A9
GTF2F1 HeLa-S3 hg19	0.0999997	0.121052	S100A8		CEBPB H1-hESC hg19	0.0999997	0.14	S100A9
RCOR1 HeLa-S3 hg19	0.0999997	0.121052	S100A8		TBP HeLa-S3 hg19	0.0999997	0.14	S100A9
CBX2 K562 hg19	0.0999997	0.121052	S100A8		RBBP5 K562 hg19	0.0999997	0.14	S100A9
ZNF143 HeLa-S3 hg19	0.0999997	0.121052	S100A8		EZH2 mammary epithelial cell hg19	0.0999997	0.14	S100A9
TCF7L2 HeLa-S3 hg19	0.14135	0.162552	S100A8		ZKSCAN1 HeLa-S3 hg19	0.0999997	0.14	S100A9
MYC MCF 10A hg19	0.1691	0.185204	S100A8		RAD21 MCF-7 hg19	0.1254	0.1672	S100A9
MAX HeLa-S3 hg19	0.17875	0.186875	S100A8		CEBPB A549 hg19	0.143	0.180843	S100A9
FOS MCF 10A hg19	0.20085	0.20085	S100A8		MYC H1-hESC hg19	0.14855	0.180843	S100A9
					CTCF HCT116 hg19	0.15745	0.183691	S100A9
https://maayanlab.cloud/Enrichr/					MYC MCF 10A hg19	0.1691	0.189392	S100A9
					CEBPB HepG2 hg19	0.18105	0.194977	S100A9
					FOS MCF 10A hg19	0.20085	0.20815	S100A9
					POLR2A HeLa-S3 hg19	0.20815	0.20815	S100A9

### Sheet: ChEA 2016
Term	P-value	Adjusted P-value	Genes		Term	P-value	Adjusted P-value	Genes
PPARG 19300518 ChIP-PET 3T3-L1 Mouse	0.0135999	0.105026	S100A8		NR1H3 23393188 ChIP-Seq ATHEROSCLEROTIC-FOAM Human	0.0299498	0.12	S100A9
RARG 19884340 ChIP-ChIP MEFs Mouse	0.0194999	0.105026	S100A8		ELF5 23300383 ChIP-Seq T47D Human	0.0543498	0.12	S100A9
NR1H3 23393188 ChIP-Seq ATHEROSCLEROTIC-FOAM Human	0.0299498	0.105026	S100A8		TFAP2C 20629094 ChIP-Seq MCF-7 Human	0.0601498	0.12	S100A9
CEBPB 26923725 Chip-Seq HEMANGIOBLAST Mouse	0.0325998	0.105026	S100A8		SPI1 20176806 ChIP-Seq THIOMACROPHAGE Mouse	0.0826998	0.12	S100A9
STAT1 20625510 ChIP-Seq HELA Human	0.0327998	0.105026	S100A8		CEBPD 21427703 ChIP-Seq 3T3-L1 Mouse	0.0867498	0.12	S100A9
WDR5 24793694 ChIP-Seq LNCAP Human	0.0378498	0.105026	S100A8		PPARG 20176806 ChIP-Seq 3T3-L1 Mouse	0.0903498	0.12	S100A9
TBX3 20139965 ChIP-Seq MESCs Mouse	0.0533998	0.105026	S100A8		PU.1 20176806 ChIP-Seq MACROPHAGES Mouse	0.0999997	0.12	S100A9
TBX3 20139965 ChIP-Seq ESCs Mouse	0.0534998	0.105026	S100A8		CEBPA 20513432 ChIP-Seq MACROPHAGES Mouse	0.0999997	0.12	S100A9
CEBPB 26923725 Chip-Seq MESODERM Mouse	0.0539498	0.105026	S100A8		CEBPB 20513432 ChIP-Seq MACROPHAGES Mouse	0.0999997	0.12	S100A9
STAT5 23275557 ChIP-Seq MAMMARY-EPITHELIUM Mouse	0.0598498	0.105026	S100A8		CTCF 20526341 ChIP-Seq ESCs Human	0.0999997	0.12	S100A9
TFAP2C 20629094 ChIP-Seq MCF-7 Human	0.0601498	0.105026	S100A8		RACK7 27058665 Chip-Seq MCF-7 Human	0.0999997	0.12	S100A9
BACH1 22875853 ChIP-PCR HELA AND SCP4 Human	0.0675998	0.105026	S100A8		MYCN 27167114 Chip-Seq NEUROBLASTOMA Human	0.0999997	0.12	S100A9
EBNA2 21746931 ChIP-Seq IB4-LCL Human	0.0745998	0.105026	S100A8		CTCF 27219007 Chip-Seq Bcells Human	0.0999997	0.12	S100A9
GF1B 26923725 Chip-Seq HPCs Mouse	0.0837998	0.105026	S100A8		SA1 27219007 Chip-Seq Bcells Human	0.0999997	0.12	S100A9
MYC 19829295 ChIP-Seq ESCs Human	0.0999997	0.105026	S100A8		GATA6 21074721 ChIP-Seq CACO-2 Mouse	0.0999997	0.12	S100A9
TAF2 19829295 ChIP-Seq ESCs Human	0.0999997	0.105026	S100A8		SA1 27219007 Chip-Seq ERYTHROID Human	0.0999997	0.12	S100A9
LMO2 26923725 Chip-Seq HEMOGENIC-ENDOTHELIUM Mouse	0.0999997	0.105026	S100A8		LDB1 21186366 ChIP-Seq BM-HSCs Mouse	0.0999997	0.12	S100A9
CEBPB 26923725 Chip-Seq HEMOGENIC-ENDOTHELIUM Mouse	0.0999997	0.105026	S100A8		RUNX1 22897851 ChIP-Seq JUKARTE6-1 Human	0.0999997	0.12	S100A9
CEBPB 22108803 ChIP-Seq LS180 Human	0.0999997	0.105026	S100A8		P53 21459846 ChIP-Seq SAOS-2 Human	0.0999997	0.12	S100A9
PU.1 20176806 ChIP-Seq MACROPHAGES Mouse	0.0999997	0.105026	S100A8		ERA 21632823 ChIP-Seq H3396 Human	0.0999997	0.12	S100A9
PU.1 20513432 ChIP-Seq Bcells Mouse	0.0999997	0.105026	S100A8		UBF1/2 26484160 Chip-Seq HMEC-DERIVED Human	0.0999997	0.12	S100A9
NANOG 20526341 ChIP-Seq ESCs Human	0.0999997	0.105026	S100A8		STAT1 17558387 ChIP-Seq HELA Human	0.0999997	0.12	S100A9
E2F1 20622854 ChIP-Seq HELA Human	0.0999997	0.105026	S100A8		ELF3 26769127 Chip-Seq PDAC-Cell line Human	0.0999997	0.12	S100A9
RACK7 27058665 Chip-Seq MCF-7 Human	0.0999997	0.105026	S100A8		CTCF 21964334 Chip-Seq Bcells Human	0.0999997	0.12	S100A9
RXRA 24833708 ChIP-Seq LIVER Mouse	0.0999997	0.105026	S100A8		CTCF 21964334 ChIP-Seq BJAB-B Human	0.0999997	0.12	S100A9
PHF8 20622854 ChIP-Seq HELA Human	0.0999997	0.105026	S100A8		SETDB1 19884257 ChIP-Seq MESCs Mouse	0.11765	0.132111	S100A9
SMC4 20622854 ChIP-Seq HELA Human	0.0999997	0.105026	S100A8		RCOR1 19997604 ChIP-ChIP NEURONS Mouse	0.1189	0.132111	S100A9
BRD4 27068464 Chip-Seq AML-cells Mouse	0.0999997	0.105026	S100A8		SPI1 23547873 ChIP-Seq NB4 Human	0.1599	0.171321	S100A9
P63 20808887 ChIP-Seq KERATINOCYTES Human	0.0999997	0.105026	S100A8		RUNX2 22187159 ChIP-Seq PCA Human	0.17115	0.17235	S100A9
P68 20966046 ChIP-Seq HELA Human	0.0999997	0.105026	S100A8		PPARD 21283829 ChIP-Seq MYOFIBROBLAST Human	0.17235	0.17235	S100A9
GATA6 21074721 ChIP-Seq CACO-2 Mouse	0.0999997	0.105026	S100A8
FOXA1 25329375 ChIP-Seq VCAP Human	0.0999997	0.105026	S100A8
BCL6 27268052 Chip-Seq Bcells Human	0.0999997	0.105026	S100A8
BCOR 27268052 Chip-Seq Bcells Human	0.0999997	0.105026	S100A8
FOXA1 27270436 Chip-Seq PROSTATE Human	0.0999997	0.105026	S100A8
RARB 24833708 ChIP-Seq LIVER Mouse	0.0999997	0.105026	S100A8
RUNX1 22897851 ChIP-Seq JUKARTE6-1 Human	0.0999997	0.105026	S100A8
ERA 21632823 ChIP-Seq H3396 Human	0.0999997	0.105026	S100A8
FOXA1 21572438 ChIP-Seq LNCaP Human	0.0999997	0.105026	S100A8
RBPJ 21746931 ChIP-Seq IB4 Human	0.0999997	0.105026	S100A8
GATA3 21867929 ChIP-Seq CD8 Mouse	0.0999997	0.105026	S100A8
ETS1 21867929 ChIP-Seq TH2 Mouse	0.0999997	0.105026	S100A8
GATA3 21878914 ChIP-Seq MCF-7 Human	0.0999997	0.105026	S100A8
OCT4 19829295 ChIP-Seq ESCs Human	0.0999997	0.105026	S100A8
KLF4 19829295 ChIP-Seq ESCs Human	0.0999997	0.105026	S100A8
RBPJ 21746931 ChIP-Seq IB4-LCL Human	0.10065	0.105026	S100A8
PBX1 22567123 ChIP-ChIP OVCAR3 Human	0.11495	0.117395	S100A8
SPI1 23547873 ChIP-Seq NB4 Human	0.1599	0.1599	S100A8

### Sheet: TF perturbations - expression
Term	P-value	Adjusted P-value	Genes		Term	P-value	Adjusted P-value	Genes
FOSL1 KO MOUSE GSE43695 CREEDSID GENE 2299 DOWN	0.00474994	0.0187978	S100A8		NFKB1 OE HEK293 HUMAN GSE57027 RNASEQ UP	0.00339995	0.0216077	S100A9
E2F8 KO MOUSE GSE52157 CREEDSID GENE 2828 UP	0.00479993	0.0187978	S100A8		NFE2L2 KO MOUSE GSE18344 CREEDSID GENE 963 UP	0.00399994	0.0216077	S100A9
FOSL1 KO MOUSE GSE43695 CREEDSID GENE 2303 UP	0.00484993	0.0187978	S100A8		FOSL1 KO MOUSE GSE43695 CREEDSID GENE 2299 DOWN	0.00474994	0.0216077	S100A9
MYC OE MOUSE GSE55272 CREEDSID GENE 1822 UP	0.00509993	0.0187978	S100A8		E2F8 KO MOUSE GSE52157 CREEDSID GENE 2828 UP	0.00479993	0.0216077	S100A9
SATB1 KO MOUSE GSE44107 CREEDSID GENE 1504 DOWN	0.00589993	0.0187978	S100A8		FOSL1 KO MOUSE GSE43695 CREEDSID GENE 2303 UP	0.00484993	0.0216077	S100A9
MYB OE HUMAN GSE2816 CREEDSID GENE 2154 UP	0.00599993	0.0187978	S100A8		MYC OE MOUSE GSE55272 CREEDSID GENE 1822 UP	0.00509993	0.0216077	S100A9
MECOM KO MOUSE GSE11557 CREEDSID GENE 581 UP	0.00649992	0.0187978	S100A8		MEIS2 KD KASUMI1 HUMAN GSE81328 RNASEQ DOWN	0.00554993	0.0216077	S100A9
FOSL1 KO MOUSE GSE43695 CREEDSID GENE 430 DOWN	0.00669992	0.0187978	S100A8		SATB1 KO MOUSE GSE44107 CREEDSID GENE 1504 DOWN	0.00589993	0.0216077	S100A9
MAF SIRNA MACROPHAGE HUMAN GSE98368 RNASEQ UP	0.00709992	0.0187978	S100A8		MYB OE HUMAN GSE2816 CREEDSID GENE 2154 UP	0.00599993	0.0216077	S100A9
JUN DOMNEG MOUSE GSE6850 CREEDSID GENE 1505 UP	0.00769991	0.0187978	S100A8		AHR KO MOUSE GSE48130 CREEDSID GENE 1464 UP	0.00644992	0.0216077	S100A9
ESR2 KO MOUSE GSE9371 CREEDSID GENE 2431 UP	0.00779991	0.0187978	S100A8		EZH1 SHRNA PROE HUMAN GSE59089 RNASEQ DOWN	0.00649992	0.0216077	S100A9
CREB1 DN MOUSE GSE17478 CREEDSID GENE 2199 DOWN	0.00789991	0.0187978	S100A8		MECOM KO MOUSE GSE11557 CREEDSID GENE 581 UP	0.00649992	0.0216077	S100A9
ATF6 KO MOUSE GSE35651 CREEDSID GENE 2662 UP	0.00894991	0.0187978	S100A8		FOSL1 KO MOUSE GSE43695 CREEDSID GENE 430 DOWN	0.00669992	0.0216077	S100A9
HNF4A KO MOUSE GSE3126 CREEDSID GENE 195 UP	0.0092999	0.0187978	S100A8		GATA6 OE HESC HUMAN GSE69322 KSRMEDIA RNASEQ UP	0.00719992	0.0216077	S100A9
U2AF1 OE CFUG HUMAN GSE94153 RNASEQ DOWN	0.0094999	0.0187978	S100A8		NANOG OE MOUSE GSE48370 CREEDSID GENE 2979 UP	0.00759991	0.0216077	S100A9
NFE2L2 DEFICIENCY MOUSE GSE7810 CREEDSID GENE 1048 UP	0.0096999	0.0187978	S100A8		JUN DOMNEG MOUSE GSE6850 CREEDSID GENE 1505 UP	0.00769991	0.0216077	S100A9
CBX2 KO MOUSE GSE29485 CREEDSID GENE 381 UP	0.0097499	0.0187978	S100A8		CREB1 DN MOUSE GSE17478 CREEDSID GENE 2199 DOWN	0.00789991	0.0216077	S100A9
GFI1 KO MOUSE GSE20282 CREEDSID GENE 174 DOWN	0.0098999	0.0187978	S100A8		DLX5 OE MOUSE GSE22381 CREEDSID GENE 372 DOWN	0.00819991	0.0216077	S100A9
STAT1 KO MOUSE GSE48970 CREEDSID GENE 1519 UP	0.0101999	0.0187978	S100A8		SOX9 OE MOUSE GSE34060 CREEDSID GENE 2743 DOWN	0.00884991	0.0216077	S100A9
BCL11A KO MOUSE GSE28333 CREEDSID GENE 1542 DOWN	0.0102499	0.0187978	S100A8		ATF4 KO HEK293 HUMAN GSE97384 RNASEQ UP	0.00884991	0.0216077	S100A9
ESRRA KO MOUSE GSE16623 CREEDSID GENE 2159 DOWN	0.0104999	0.0187978	S100A8		ATF6 KO MOUSE GSE35651 CREEDSID GENE 2662 UP	0.00894991	0.0216077	S100A9
GTF2I KO MOUSE GSE48790 CREEDSID GENE 1451 UP	0.0106999	0.0187978	S100A8		ATF6 KO MOUSE GSE35651 CREEDSID GENE 2661 DOWN	0.0090999	0.0216077	S100A9
TP63 DEPLETION HUMAN GSE5993 CREEDSID GENE 90 UP	0.0106999	0.0187978	S100A8		CREB1 KD MOUSE GSE17478 CREEDSID GENE 2158 DOWN	0.0091999	0.0216077	S100A9
BATF KO MOUSE GSE54215 CREEDSID GENE 1522 UP	0.0107499	0.0187978	S100A8		HNF4A KO MOUSE GSE3126 CREEDSID GENE 195 UP	0.0092999	0.0216077	S100A9
MECP2 MUT HUMAN GSE6955 CREEDSID GENE 2473 DOWN	0.0108499	0.0187978	S100A8		IRX6 SIRNA MCF7 HUMAN GSE79586 RNASEQ DOWN	0.0094499	0.0216077	S100A9
IKZF3 MUT MOUSE GSE12356 CREEDSID GENE 599 UP	0.0109499	0.0187978	S100A8		KLF9 OE GBM1A HUMAN GSE62212 RNASEQ DOWN	0.0094499	0.0216077	S100A9
DOT1L DELETION MOUSE GSE25911 CREEDSID GENE 455 UP	0.0109999	0.0187978	S100A8		U2AF1 OE CFUG HUMAN GSE94153 RNASEQ DOWN	0.0094999	0.0216077	S100A9
NR1I3 KNOCKIN BACKGROUND MOUSE GSE40120 CREEDSID GENE 3071 DOWN	0.0110999	0.0187978	S100A8		NEUROD1 KO MOUSE GSE35396 CREEDSID GENE 3091 UP	0.0096499	0.0216077	S100A9
NEUROD1 KO MOUSE GSE35396 CREEDSID GENE 3089 DOWN	0.0112999	0.0187978	S100A8		XBP1 KO MOUSE GSE40273 CREEDSID GENE 1060 UP	0.0096999	0.0216077	S100A9
FOXP3 ABLATION MOUSE GSE6681 CREEDSID GENE 91 UP	0.0113499	0.0187978	S100A8		TCF7 KO MOUSE GSE20754 CREEDSID GENE 3010 UP	0.0096999	0.0216077	S100A9
SPI1 KD MOUSE GSE5654 CREEDSID GENE 202 UP	0.0113999	0.0187978	S100A8		PGR SIRNA HESC HUMAN GSE94036 RNASEQ UP	0.0096999	0.0216077	S100A9
AIRE MUT MOUSE GSE12073 CREEDSID GENE 1172 DOWN	0.0114499	0.0187978	S100A8		ESR1 KO MOUSE GSE9371 CREEDSID GENE 2430 DOWN	0.0097499	0.0216077	S100A9
MYC OE MOUSE GSE10954 CREEDSID GENE 184 DOWN	0.0114499	0.0187978	S100A8		GFI1 KO MOUSE GSE20282 CREEDSID GENE 174 DOWN	0.0098999	0.0216077	S100A9
CBX2 KO MOUSE GSE29485 CREEDSID GENE 380 UP	0.0114999	0.0187978	S100A8		FOXD4L6 SIRNA T47D HUMAN GSE79586 RNASEQ DOWN	0.0099499	0.0216077	S100A9
KMT2A CHROMTRANSLOC HUMAN GSE15013 CREEDSID GENE 1506 UP	0.0116999	0.0187978	S100A8		MYC OE U2OS HUMAN GSE66927 RNASEQ UP	0.0100999	0.0216077	S100A9
DOT1L INHIBITION HUMAN GSE29828 CREEDSID GENE 1239 UP	0.0116999	0.0187978	S100A8		PBRM1 OE CAKI2 HUMAN GSE76199 RNASEQ UP	0.0100999	0.0216077	S100A9
BACH2 KO MOUSE GSE42598 CREEDSID GENE 2778 UP	0.0117499	0.0187978	S100A8		BCL11A KO MOUSE GSE28333 CREEDSID GENE 1542 DOWN	0.0102499	0.0216077	S100A9
MYC MYC VS WT MOUSE GSE55272 CREEDSID GENE 1817 UP	0.0117499	0.0187978	S100A8		IRF1 OE HUMAN GSE26817 CREEDSID GENE 2502 DOWN	0.0102499	0.0216077	S100A9
IRF4 KO MOUSE GSE51932 CREEDSID GENE 2774 UP	0.0119999	0.0187978	S100A8		EHF KD CALU3 HUMAN GSE63397 RNASEQ DOWN	0.0103499	0.0216077	S100A9
TET2 KO MOUSE GSE27816 CREEDSID GENE 456 DOWN	0.0119999	0.0187978	S100A8		MYC OE MOUSE GSE55272 CREEDSID GENE 1827 DOWN	0.0104499	0.0216077	S100A9
HES1 KO MOUSE GSE52106 CREEDSID GENE 2518 DOWN	0.0120999	0.0187978	S100A8		ESRRA KO MOUSE GSE16623 CREEDSID GENE 2159 DOWN	0.0104999	0.0216077	S100A9
VAX2 KO MOUSE GSE19626 CREEDSID GENE 2371 DOWN	0.0120999	0.0187978	S100A8		TP63 DEPLETION HUMAN GSE5993 CREEDSID GENE 90 UP	0.0106999	0.0216077	S100A9
KCNIP3 KO MOUSE GSE16874 CREEDSID GENE 1031 UP	0.0122499	0.0187978	S100A8		BATF KO MOUSE GSE54215 CREEDSID GENE 1522 UP	0.0107499	0.0216077	S100A9
SRF KO MOUSE GSE23556 CREEDSID GENE 175 UP	0.0122999	0.0187978	S100A8		MECP2 MUT HUMAN GSE6955 CREEDSID GENE 2473 DOWN	0.0108499	0.0216077	S100A9
PPARG DEFICIENCY MOUSE GSE23421 CREEDSID GENE 1231 UP	0.0122999	0.0187978	S100A8		IKZF3 MUT MOUSE GSE12356 CREEDSID GENE 599 UP	0.0109499	0.0216077	S100A9
NR1I3 KNOCKIN MOUSE GSE40120 CREEDSID GENE 3068 UP	0.0123499	0.0187978	S100A8		DOT1L DELETION MOUSE GSE25911 CREEDSID GENE 455 UP	0.0109999	0.0216077	S100A9
CEBPA KD MOUSE GSE55760 CREEDSID GENE 2883 UP	0.0124999	0.0187978	S100A8		ZNF217 SIRNA MCF7 HUMAN GSE58326 RNASEQ UP	0.0110999	0.0216077	S100A9
SOX2 KD MOUSE GSE64965 CREEDSID GENE 2616 UP	0.0125499	0.0187978	S100A8		NR1I3 KNOCKIN BACKGROUND MOUSE GSE40120 CREEDSID GENE 3071 DOWN	0.0110999	0.0216077	S100A9
ATF6B KO MOUSE GSE35651 CREEDSID GENE 2659 DOWN	0.0125999	0.0187978	S100A8		NEUROD1 KO MOUSE GSE35396 CREEDSID GENE 3089 DOWN	0.0112999	0.0216077	S100A9
DOT1L DELETION MOUSE GSE25911 CREEDSID GENE 454 UP	0.0125999	0.0187978	S100A8		FOXP3 ABLATION MOUSE GSE6681 CREEDSID GENE 91 UP	0.0113499	0.0216077	S100A9
TET2 KO MOUSE GSE27816 CREEDSID GENE 457 UP	0.0126499	0.0187978	S100A8		MYC OE MOUSE GSE10954 CREEDSID GENE 184 DOWN	0.0114499	0.0216077	S100A9
IRF6 KO MOUSE GSE5800 CREEDSID GENE 153 UP	0.0126499	0.0187978	S100A8		AIRE MUT MOUSE GSE12073 CREEDSID GENE 1172 DOWN	0.0114499	0.0216077	S100A9
KLF15 KO MOUSE GSE53231 CREEDSID GENE 446 UP	0.0126999	0.0187978	S100A8		CBX2 KO MOUSE GSE29485 CREEDSID GENE 380 UP	0.0114999	0.0216077	S100A9
ATF6B KO MOUSE GSE35651 CREEDSID GENE 2660 UP	0.0127499	0.0187978	S100A8		SUZ12 KD HEK293 HUMAN GSE50177 RNASEQ UP	0.0114999	0.0216077	S100A9
PPARG KO MOUSE GSE24292 CREEDSID GENE 3012 DOWN	0.0128499	0.0187978	S100A8		TET2 KO MOUSE GSE27816 CREEDSID GENE 458 UP	0.0115999	0.0216077	S100A9
EGR4 KD HUMAN GSE40558 CREEDSID GENE 3030 UP	0.0128999	0.0187978	S100A8		BCL6 KD HUMAN GSE45838 CREEDSID GENE 1816 UP	0.0116499	0.0216077	S100A9
E2F3 KD MOUSE GSE24594 CREEDSID GENE 475 UP	0.0128999	0.0187978	S100A8		MYC MYC VS WT MOUSE GSE55272 CREEDSID GENE 1817 UP	0.0117499	0.0216077	S100A9
STAT3 ACTVATION MOUSE GSE21060 CREEDSID GENE 3063 UP	0.0129999	0.0187978	S100A8		BACH2 KO MOUSE GSE42598 CREEDSID GENE 2778 UP	0.0117499	0.0216077	S100A9
NR1I2 KO HUMAN GSE55746 CREEDSID GENE 2903 UP	0.0129999	0.0187978	S100A8		VAX2 KO MOUSE GSE19626 CREEDSID GENE 2367 UP	0.0118499	0.0216077	S100A9
ZNF750 KD HUMAN GSE38039 CREEDSID GENE 204 DOWN	0.0130499	0.0187978	S100A8		TET2 KO MOUSE GSE27816 CREEDSID GENE 456 DOWN	0.0119999	0.0216077	S100A9
POU2AF1 OE MOUSE GSE12421 CREEDSID GENE 2312 DOWN	0.0130499	0.0187978	S100A8		IRF4 KO MOUSE GSE51932 CREEDSID GENE 2774 UP	0.0119999	0.0216077	S100A9
AIRE KO MOUSE GSE2585 CREEDSID GENE 273 DOWN	0.0130499	0.0187978	S100A8		VAX2 KO MOUSE GSE19626 CREEDSID GENE 2371 DOWN	0.0120999	0.0216077	S100A9
SUZ12 SHRNA PROE HUMAN GSE59089 RNASEQ UP	0.0130499	0.0187978	S100A8		FOXP3 OE SW780 HUMAN GSE81157 RNASEQ DOWN	0.0121999	0.0216077	S100A9
FOXO1 KO MOUSE GSE36948 CREEDSID GENE 2493 DOWN	0.0130499	0.0187978	S100A8		KCNIP3 KO MOUSE GSE16874 CREEDSID GENE 1031 UP	0.0122499	0.0216077	S100A9
NR1I3 KNOCKIN MOUSE GSE40120 CREEDSID GENE 3069 UP	0.0130499	0.0187978	S100A8		PPARG DEFICIENCY MOUSE GSE23421 CREEDSID GENE 1231 UP	0.0122999	0.0216077	S100A9
ZNF750 KD HUMAN GSE38039 CREEDSID GENE 2704 UP	0.0130999	0.0187978	S100A8		NR1I3 KNOCKIN MOUSE GSE40120 CREEDSID GENE 3068 UP	0.0123499	0.0216077	S100A9
POU2AF1 MUT MOUSE GSE12356 CREEDSID GENE 598 UP	0.0131499	0.0187978	S100A8		CEBPA KD MOUSE GSE55760 CREEDSID GENE 2883 UP	0.0124999	0.0216077	S100A9
MYC ACTIVATION 21 DAYS MOUSE GSE4356 CREEDSID GENE 754 DOWN	0.0131999	0.0187978	S100A8		SMAD4 KO MOUSE GSE49826 CREEDSID GENE 2401 DOWN	0.0125499	0.0216077	S100A9
STAT3 KO MOUSE GSE38375 CREEDSID GENE 2479 UP	0.0133999	0.0187978	S100A8		EZH2 SHRNA PROE HUMAN GSE59089 RNASEQ DOWN	0.0125499	0.0216077	S100A9
NR1I3 KO MOUSE GSE40120 CREEDSID GENE 3067 UP	0.0134499	0.0187978	S100A8		DOT1L DELETION MOUSE GSE25911 CREEDSID GENE 454 UP	0.0125999	0.0216077	S100A9
IKZF1 MUT HUMAN GSE2501 CREEDSID GENE 2259 UP	0.0134499	0.0187978	S100A8		ATF6B KO MOUSE GSE35651 CREEDSID GENE 2659 DOWN	0.0125999	0.0216077	S100A9
OVOL1 KO MOUSE GSE55072 CREEDSID GENE 2617 DOWN	0.0134999	0.0187978	S100A8		MBD2 KD HMLER HUMAN GSE63234 RNASEQ UP	0.0125999	0.0216077	S100A9
GATA1 DELTAN MUTATION MOUSE GSE2433 CREEDSID GENE 980 UP	0.0135999	0.0187978	S100A8		TET2 KO MOUSE GSE27816 CREEDSID GENE 457 UP	0.0126499	0.0216077	S100A9
STAT3 DEFICIENCY MOUSE GSE6846 CREEDSID GENE 85 UP	0.0135999	0.0187978	S100A8		IRF6 KO MOUSE GSE5800 CREEDSID GENE 153 UP	0.0126499	0.0216077	S100A9
HMGA2 KO MOUSE GSE55340 CREEDSID GENE 48 DOWN	0.0136999	0.0187978	S100A8		DOT1L DELETION MOUSE GSE25911 CREEDSID GENE 453 UP	0.0126499	0.0216077	S100A9
TET2 KO MOUSE GSE27816 CREEDSID GENE 458 DOWN	0.0138499	0.0187978	S100A8		KLF15 KO MOUSE GSE53231 CREEDSID GENE 446 UP	0.0126999	0.0216077	S100A9
CEBPA KO MOUSE GSE61468 CREEDSID GENE 1476 DOWN	0.0138999	0.0187978	S100A8		ATF6B KO MOUSE GSE35651 CREEDSID GENE 2660 UP	0.0127499	0.0216077	S100A9
AIRE KO MOUSE GSE30129 CREEDSID GENE 1676 UP	0.0139499	0.0187978	S100A8		CHD1 KD 22RV1 HUMAN GSE84610 RNASEQ UP	0.0128499	0.0216077	S100A9
INSM1 KO MOUSE GSE46139 CREEDSID GENE 2229 UP	0.0139499	0.0187978	S100A8		NR1I2 KO HUMAN GSE55746 CREEDSID GENE 2903 UP	0.0129999	0.0216077	S100A9
NR5A2 KD HUMAN GSE47803 CREEDSID GENE 1819 DOWN	0.0139999	0.0187978	S100A8		ZNF750 KD HUMAN GSE38039 CREEDSID GENE 204 DOWN	0.0130499	0.0216077	S100A9
TET2 KO MOUSE GSE27816 CREEDSID GENE 3127 DOWN	0.0139999	0.0187978	S100A8		POU2AF1 OE MOUSE GSE12421 CREEDSID GENE 2312 DOWN	0.0130499	0.0216077	S100A9
EHF SIRNA HBE HUMAN GSE85402 RNASEQ DOWN	0.0139999	0.0187978	S100A8		NR1I3 KNOCKIN MOUSE GSE40120 CREEDSID GENE 3069 UP	0.0130499	0.0216077	S100A9
AIRE KO MOUSE GSE85 CREEDSID GENE 881 DOWN	0.0140499	0.0187978	S100A8		ZNF750 KD HUMAN GSE38039 CREEDSID GENE 2704 UP	0.0130999	0.0216077	S100A9
NFIX KD MOUSE GSE45492 CREEDSID GENE 2846 UP	0.0140499	0.0187978	S100A8		ERG OE CD34 HUMAN GSE53665 RNASEQ DOWN	0.0130999	0.0216077	S100A9
SRF KO MOUSE GSE7412 CREEDSID GENE 1238 UP	0.0140499	0.0187978	S100A8		POU2AF1 MUT MOUSE GSE12356 CREEDSID GENE 598 UP	0.0131499	0.0216077	S100A9
FOXA1 KD HUMAN GSE25315 CREEDSID GENE 2164 UP	0.0140999	0.0187978	S100A8		TFAP2C SIRNA HUMAN GSE15481 CREEDSID GENE 2893 DOWN	0.0131499	0.0216077	S100A9
NFE2L2 KO MOUSE GSE48879 CREEDSID GENE 2834 DOWN	0.0140999	0.0187978	S100A8		STAT3 KO MOUSE GSE38375 CREEDSID GENE 2479 UP	0.0133999	0.0216077	S100A9
INSM1 KO MOUSE GSE46139 CREEDSID GENE 2298 DOWN	0.0142499	0.0187978	S100A8		GATA1 DELTAN MUTATION MOUSE GSE2433 CREEDSID GENE 980 UP	0.0135999	0.0216077	S100A9
INSM1 DEFICIENCY MOUSE GSE46139 CREEDSID GENE 299 UP	0.0142499	0.0187978	S100A8		STAT3 DEFICIENCY MOUSE GSE6846 CREEDSID GENE 85 UP	0.0135999	0.0216077	S100A9
HMGA2 OE MOUSE GSE24071 CREEDSID GENE 2564 DOWN	0.0144499	0.0187978	S100A8		SPI1 KD MOUSE GSE5654 CREEDSID GENE 202 DOWN	0.0137499	0.0216077	S100A9
DNMT1 KO MOUSE GSE31626 CREEDSID GENE 1237 DOWN	0.0145999	0.0187978	S100A8		ADAR OE HEK293 HUMAN GSE87198 RNASEQ UP	0.0137999	0.0216077	S100A9
GATA4 ABLATION S105 PHOSPHORYLATION SITE MOUSE GSE30314 CREEDSID GENE 837 DOWN	0.0145999	0.0187978	S100A8		ARNTL2 KD HUMAN GSE50588 CREEDSID GENE 2785 DOWN	0.0138499	0.0216077	S100A9
GATA3 KO MOUSE GSE39864 CREEDSID GENE 1162 UP	0.0148999	0.0187978	S100A8		CEBPA KO MOUSE GSE61468 CREEDSID GENE 1476 DOWN	0.0138999	0.0216077	S100A9
MYC KD HUMAN GSE54872 CREEDSID GENE 1313 UP	0.0149499	0.0187978	S100A8		AIRE KO MOUSE GSE30129 CREEDSID GENE 1676 UP	0.0139499	0.0216077	S100A9
AHR MUT MOUSE GSE44715 CREEDSID GENE 1467 UP	0.0149499	0.0187978	S100A8		INSM1 KO MOUSE GSE46139 CREEDSID GENE 2229 UP	0.0139499	0.0216077	S100A9
KCNIP3 KO MOUSE GSE16874 CREEDSID GENE 1030 UP	0.0150499	0.0187978	S100A8		ZFX KO MOUSE GSE52416 CREEDSID GENE 1472 DOWN	0.0139499	0.0216077	S100A9
XBP1 OE MOUSE GSE6980 CREEDSID GENE 1507 UP	0.0152499	0.0187978	S100A8		AIRE KO MOUSE GSE85 CREEDSID GENE 881 DOWN	0.0140499	0.0216077	S100A9
KLF5 KO MOUSE GSE43806 CREEDSID GENE 1427 UP	0.0152999	0.0187978	S100A8		SRF KO MOUSE GSE7412 CREEDSID GENE 1238 UP	0.0140499	0.0216077	S100A9
TFAP2C SIRNA HUMAN GSE15481 CREEDSID GENE 2895 UP	0.0153499	0.0187978	S100A8		FOXA1 KD HUMAN GSE25315 CREEDSID GENE 2164 UP	0.0140999	0.0216077	S100A9
MYC OE MOUSE GSE55272 CREEDSID GENE 1826 UP	0.0153999	0.0187978	S100A8		NFE2L2 KO MOUSE GSE48879 CREEDSID GENE 2834 DOWN	0.0140999	0.0216077	S100A9
NR1I3 KO MOUSE GSE40120 CREEDSID GENE 3054 UP	0.0155999	0.0187978	S100A8		IRF8 KD HUMAN GSE50588 CREEDSID GENE 2826 UP	0.0141999	0.0216077	S100A9
FOXO1 KO MOUSE GSE40655 CREEDSID GENE 508 UP	0.0155999	0.0187978	S100A8		SPDEF KD HUMAN GSE48928 CREEDSID GENE 2897 UP	0.0142999	0.0216077	S100A9
IKZF1 MUT MOUSE GSE2501 CREEDSID GENE 1730 UP	0.0156499	0.0187978	S100A8		CLOCK KD HUMAN GSE50588 CREEDSID GENE 2782 UP	0.0143499	0.0216077	S100A9
TCF12 KO MOUSE GSE27402 CREEDSID GENE 2168 UP	0.0157499	0.0187978	S100A8		HMGA2 OE MOUSE GSE24071 CREEDSID GENE 2564 DOWN	0.0144499	0.0216077	S100A9
MYC OE HUMAN GSE43730 CREEDSID GENE 359 DOWN	0.0157999	0.0187978	S100A8		RARA KD HUMAN GSE26298 CREEDSID GENE 69 UP	0.0144999	0.0216077	S100A9
FOXO1 KD MOUSE GSE6623 CREEDSID GENE 505 UP	0.0158499	0.0187978	S100A8		EZH2 KO MDAMB231 HUMAN GSE72524 RNASEQ UP	0.0144999	0.0216077	S100A9
MYC ACTIVATION MOUSE GSE4356 CREEDSID GENE 751 UP	0.0158499	0.0187978	S100A8		JUND KD HUMAN GSE50588 CREEDSID GENE 2812 DOWN	0.0144999	0.0216077	S100A9
AHR KO MOUSE GSE44715 CREEDSID GENE 1466 UP	0.0159999	0.0187978	S100A8		GATA4 ABLATION S105 PHOSPHORYLATION SITE MOUSE GSE30314 CREEDSID GENE 837 DOWN	0.0145999	0.0216077	S100A9
E2F1 KD MOUSE GSE24594 CREEDSID GENE 473 DOWN	0.0160499	0.0187978	S100A8		DNMT1 KO MOUSE GSE31626 CREEDSID GENE 1237 DOWN	0.0145999	0.0216077	S100A9
E2F1 MUT MOUSE GSE24594 CREEDSID GENE 1245 UP	0.0160999	0.0187978	S100A8		TCF3 KO MOUSE GSE26788 CREEDSID GENE 1544 DOWN	0.0145999	0.0216077	S100A9
DNMT1 KO MOUSE GSE31626 CREEDSID GENE 1236 DOWN	0.0162499	0.0187978	S100A8		PAX5 KD HUMAN GSE50588 CREEDSID GENE 2810 DOWN	0.0147499	0.0216077	S100A9
NFE2L1 KO MOUSE GSE867 CREEDSID GENE 893 UP	0.0165999	0.0187978	S100A8		TFAP2C KD HUMAN GSE15481 CREEDSID GENE 2970 UP	0.0147999	0.0216077	S100A9
TP63 KD HUMAN GSE20286 CREEDSID GENE 2453 UP	0.0166999	0.0187978	S100A8		USF1 KD HUMAN GSE50588 CREEDSID GENE 2827 DOWN	0.0147999	0.0216077	S100A9
NR5A2 KD HUMAN GSE47803 CREEDSID GENE 1818 UP	0.0167499	0.0187978	S100A8		TCF12 KD HUMAN GSE50588 CREEDSID GENE 2789 DOWN	0.0148999	0.0216077	S100A9
KLF3 KO MOUSE GSE35592 CREEDSID GENE 2672 UP	0.0168499	0.0187978	S100A8		GATA3 KO MOUSE GSE39864 CREEDSID GENE 1162 UP	0.0148999	0.0216077	S100A9
KLF1 OE MOUSE GSE46600 CREEDSID GENE 252 UP	0.0171499	0.0187978	S100A8		STAT3 SIRNA HCC1143 HUMAN GSE85579 RNASEQ DOWN	0.0148999	0.0216077	S100A9
POU1F1 OE HUMAN GSE64101 CREEDSID GENE 2931 UP	0.0171499	0.0187978	S100A8		AHR MUT MOUSE GSE44715 CREEDSID GENE 1467 UP	0.0149499	0.0216077	S100A9
GATA1 KD MOUSE GSE2527 CREEDSID GENE 108 DOWN	0.0173999	0.0187978	S100A8		MYC KD HUMAN GSE54872 CREEDSID GENE 1313 UP	0.0149499	0.0216077	S100A9
EZH2 SHRNA PROE HUMAN GSE59089 RNASEQ UP	0.0174499	0.0187978	S100A8		KCNIP3 KO MOUSE GSE16874 CREEDSID GENE 1030 UP	0.0150499	0.0216077	S100A9
MYC ACTIVATION MOUSE GSE4356 CREEDSID GENE 753 UP	0.0174499	0.0187978	S100A8		ARID2 SIRNA HEPG2 HUMAN GSE69567 RNASEQ UP	0.0150999	0.0216077	S100A9
SP3 DEFICIENCY MOUSE GSE9124 CREEDSID GENE 637 DOWN	0.0174999	0.0187978	S100A8		XBP1 OE MOUSE GSE6980 CREEDSID GENE 1507 UP	0.0152499	0.0216077	S100A9
FOXO1 KD MOUSE GSE6623 CREEDSID GENE 504 UP	0.0175999	0.0187978	S100A8		KLF5 KO MOUSE GSE43806 CREEDSID GENE 1427 UP	0.0152999	0.0216077	S100A9
DNMT1 KO MOUSE GSE27434 CREEDSID GENE 1052 UP	0.0176499	0.0187978	S100A8		TFAP2C SIRNA HUMAN GSE15481 CREEDSID GENE 2895 UP	0.0153499	0.0216077	S100A9
TP63 OE HUMAN GSE20286 CREEDSID GENE 2455 UP	0.0180499	0.0190688	S100A8		MYC OE MOUSE GSE55272 CREEDSID GENE 1826 UP	0.0153999	0.0216077	S100A9
ELF4 KO MOUSE GSE15324 CREEDSID GENE 2838 UP	0.0191999	0.0198562	S100A8		NFYC KD HUMAN GSE50588 CREEDSID GENE 2822 DOWN	0.0153999	0.0216077	S100A9
BACH2 KO MOUSE GSE54050 CREEDSID GENE 2773 UP	0.0191999	0.0198562	S100A8		KLF10 SIRNA KLF10 HUMAN GSE90566 RNASEQ DOWN	0.0154499	0.0216077	S100A9
MYC ACTIVATION MOUSE GSE4356 CREEDSID GENE 752 UP	0.0192499	0.0198562	S100A8		RELA OE HEK293 HUMAN GSE57027 RNASEQ UP	0.0154999	0.0216077	S100A9
MBD2 KO MOUSE GSE48653 CREEDSID GENE 1051 UP	0.0194499	0.0199057	S100A8		POU2F1 KD HUMAN GSE50588 CREEDSID GENE 2799 UP	0.0155499	0.0216077	S100A9
MYC ACTIVATION MOUSE GSE4356 CREEDSID GENE 750 UP	0.0203999	0.0207161	S100A8		NANOG OE MOUSE GSE48370 CREEDSID GENE 2980 DOWN	0.0156499	0.0216077	S100A9
TCF4 DELETION MOUSE GSE12505 CREEDSID GENE 2866 UP	0.0206499	0.0208087	S100A8		TCF12 KO MOUSE GSE27402 CREEDSID GENE 2168 UP	0.0157499	0.0216077	S100A9
EZH1 SHRNA PROE HUMAN GSE59089 RNASEQ UP	0.0234998	0.0234998	S100A8		ZXDC DEPLETION HUMAN GSE45417 CREEDSID GENE 3044 DOWN	0.0157999	0.0216077	S100A9
					FOXO1 KD MOUSE GSE6623 CREEDSID GENE 505 UP	0.0158499	0.0216077	S100A9
					MYC ACTIVATION MOUSE GSE4356 CREEDSID GENE 751 UP	0.0158499	0.0216077	S100A9
					NR2F2 KD HUMAN GSE33182 CREEDSID GENE 822 DOWN	0.0158999	0.0216077	S100A9
					OTX2 KO MOUSE GSE27630 CREEDSID GENE 78 DOWN	0.0159499	0.0216077	S100A9
					AHR KO MOUSE GSE44715 CREEDSID GENE 1466 UP	0.0159999	0.0216077	S100A9
					EHF SIRNA HBE HUMAN GSE85402 RNASEQ UP	0.0159999	0.0216077	S100A9
					E2F1 KD MOUSE GSE24594 CREEDSID GENE 473 DOWN	0.0160499	0.0216077	S100A9
					IKZF3 KD HUMAN GSE50588 CREEDSID GENE 2818 UP	0.0160999	0.0216077	S100A9
					E2F1 MUT MOUSE GSE24594 CREEDSID GENE 1245 UP	0.0160999	0.0216077	S100A9
					XPA KO HELA HUMAN GSE100855 RNASEQ DOWN	0.0160999	0.0216077	S100A9
					ZNF589 SIRNA MDAMB231 HUMAN GSE79586 RNASEQ UP	0.0160999	0.0216077	S100A9
					DNMT1 KO MOUSE GSE31626 CREEDSID GENE 1236 DOWN	0.0162499	0.0216077	S100A9
					IRX6 SIRNA MDAMB231 HUMAN GSE79586 RNASEQ UP	0.0162499	0.0216077	S100A9
					MYB KD HUMAN GSE49286 CREEDSID GENE 1839 UP	0.0163999	0.0216077	S100A9
					TFAP2C KD HUMAN GSE15481 CREEDSID GENE 2964 DOWN	0.0164999	0.0216077	S100A9
					TFAP2C SIRNA HUMAN GSE15481 CREEDSID GENE 2892 DOWN	0.0165499	0.0216077	S100A9
					NFE2L1 KO MOUSE GSE867 CREEDSID GENE 893 UP	0.0165999	0.0216077	S100A9
					HOXA7 SHRNA FLHSPC HUMAN GSE76683 RNASEQ UP	0.0165999	0.0216077	S100A9
					ZBTB48 KO HELA HUMAN GSE96777 RNASEQ DOWN	0.0165999	0.0216077	S100A9
					TP63 KD HUMAN GSE20286 CREEDSID GENE 2453 UP	0.0166999	0.0216077	S100A9
					NR5A2 KD HUMAN GSE47803 CREEDSID GENE 1818 UP	0.0167499	0.0216077	S100A9
					ZBTB38 KD HUMAN GSE50588 CREEDSID GENE 2825 UP	0.0167999	0.0216077	S100A9
					KLF3 KO MOUSE GSE35592 CREEDSID GENE 2672 UP	0.0168499	0.0216077	S100A9
					OVOL1 OE PC3 HUMAN GSE48230 RNASEQ UP	0.0168499	0.0216077	S100A9
					SUZ12 SHRNA PROE HUMAN GSE59089 RNASEQ DOWN	0.0169499	0.0216077	S100A9
					KLF1 OE MOUSE GSE46600 CREEDSID GENE 252 UP	0.0171499	0.0216077	S100A9
					EP400 SHRNA MKL1 HUMAN GSE69876 RNASEQ DOWN	0.0171499	0.0216077	S100A9
					CTCF SIRNA LNCAP HUMAN GSE63487 RNASEQ DOWN	0.0173499	0.0216077	S100A9
					GATA1 KD MOUSE GSE2527 CREEDSID GENE 108 DOWN	0.0173999	0.0216077	S100A9
					MYC ACTIVATION MOUSE GSE4356 CREEDSID GENE 753 UP	0.0174499	0.0216077	S100A9
					ESR1 KD HUMAN GSE26298 CREEDSID GENE 479 UP	0.0174999	0.0216077	S100A9
					SP3 DEFICIENCY MOUSE GSE9124 CREEDSID GENE 637 DOWN	0.0174999	0.0216077	S100A9
					FOXO1 KD MOUSE GSE6623 CREEDSID GENE 504 UP	0.0175999	0.0216077	S100A9
					DNMT1 KO MOUSE GSE27434 CREEDSID GENE 1052 UP	0.0176499	0.0216077	S100A9
					ZNF142 SIRNA MCF7 HUMAN GSE79586 RNASEQ UP	0.0178499	0.0217028	S100A9
					JUND SIRNA PC3 HUMAN GSE53470 RNASEQ UP	0.0180499	0.0217028	S100A9
					TP63 OE HUMAN GSE20286 CREEDSID GENE 2455 UP	0.0180499	0.0217028	S100A9
					PAX2 SIRNA REP HUMAN GSE59781 RNASEQ DOWN	0.0182999	0.0217065	S100A9
					EZH2 SIRNA MCF7 HUMAN GSE76271 RNASEQ DOWN	0.0185999	0.0217065	S100A9
					MYCN SHRNA SKNBE2 HUMAN GSE84389 RNASEQ DOWN	0.0187999	0.0217065	S100A9
					MITF KD 501MEL HUMAN GSE61966 RNASEQ UP	0.0188999	0.0217065	S100A9
					SETDB1 KD THP1 HUMAN GSE103409 SGRNA6DAY4 RNASEQ UP	0.0189499	0.0217065	S100A9
					MYC OE U2OS HUMAN GSE59819 RNASEQ DOWN	0.0191499	0.0217065	S100A9
					MYC OE U2OS HUMAN GSE66789 RNASEQ DOWN	0.0191499	0.0217065	S100A9
					CTCF SIRNA HEK293 HUMAN GSE44267 RNASEQ DOWN	0.0191999	0.0217065	S100A9
					ELF4 KO MOUSE GSE15324 CREEDSID GENE 2838 UP	0.0191999	0.0217065	S100A9
					BACH2 KO MOUSE GSE54050 CREEDSID GENE 2773 UP	0.0191999	0.0217065	S100A9
					MYC ACTIVATION MOUSE GSE4356 CREEDSID GENE 752 UP	0.0192499	0.0217065	S100A9
					CHD1 KO 22RV1 HUMAN GSE84610 RNASEQ UP	0.0193499	0.0217065	S100A9
					MBD2 KO MOUSE GSE48653 CREEDSID GENE 1051 UP	0.0194499	0.0217065	S100A9
					HOXA11 SIRNA MDAMB231 HUMAN GSE79586 RNASEQ UP	0.0198999	0.0219015	S100A9
					GLI1 SIRNA HCT116 HUMAN GSE57871 4HR RNASEQ UP	0.0199499	0.0219015	S100A9
					NFYA SIRNA HCT116 HUMAN GSE56788 RNASEQ UP	0.0199499	0.0219015	S100A9
					MYC ACTIVATION MOUSE GSE4356 CREEDSID GENE 750 UP	0.0203999	0.0222744	S100A9
					GATA2 SIRNA LNCAP HUMAN GSE38393 RNASEQ UP	0.0205499	0.0223063	S100A9
					TCF4 DELETION MOUSE GSE12505 CREEDSID GENE 2866 UP	0.0206499	0.0223063	S100A9
					YBX1 SIRNA MDAMB231 HUMAN GSE79586 RNASEQ UP	0.0209999	0.0225637	S100A9
					ZNF253 SIRNA MCF7 HUMAN GSE79586 RNASEQ DOWN	0.0211499	0.0226046	S100A9
					SETDB1 KO HELA HUMAN GSE86813 RNASEQ DOWN	0.0214998	0.0228577	S100A9
					ZNF503 SHRNA H1 HUMAN GSE69618 DAY2 RNASEQ UP	0.0220498	0.0232509	S100A9
					ARX SIRNA BCD HUMAN GSE73433 RNASEQ DOWN	0.0220998	0.0232509	S100A9
					TOX4 SIRNA HCT116 HUMAN GSE56788 RNASEQ UP	0.0222998	0.0233397	S100A9
					MYCN SHRNA IMR575 HUMAN GSE80397 12HR RNASEQ DOWN	0.0235998	0.024573	S100A9
					STAT3 SIRNA MDAMB231 HUMAN GSE85579 RNASEQ DOWN	0.0237498	0.0246024	S100A9
					PPARD KO HCT116 HUMAN GSE89729 RNASEQ UP	0.0240998	0.0248376	S100A9
					GATA4 OE A549 HUMAN GSE85001 RNASEQ DOWN	0.0254498	0.0260958	S100A9
					HOXA11 SIRNA MCF7 HUMAN GSE79586 RNASEQ UP	0.0257498	0.02627	S100A9
					TP63 SIRNA KYSE70 HUMAN GSE47058 RNASEQ UP	0.0259998	0.0263918	S100A9
					NKX25 SHRNA H1 HUMAN GSE69618 DAY2 RNASEQ UP	0.0270498	0.0273203	S100A9
					HNF1A OE LNCAP HUMAN GSE85556 RNASEQ DOWN	0.0276998	0.0278376	S100A9
					ZEB2 SHRNA H1 HUMAN GSE69618 DAY2 RNASEQ UP	0.0289998	0.0289998	S100A9

### Sheet: TRUST TF 2019
None found for S100A8			Term	P-value	Adjusted P-value	Genes
			MECP2 mouse	0.000799981	0.00189996	S100A9
			GLI1 human	0.000949978	0.00189996	S100A9
			CEBPA human	0.00254996	0.00299995	S100A9
			CEBPB human	0.00299995	0.00299995	S100A9
